# The modular evolution of multiheme cytochromes *c* bucks the general trend observed in proteins

**DOI:** 10.1101/2025.05.29.656830

**Authors:** Ricardo Soares, Catarina M. Paquete, Ricardo O. Louro

## Abstract

Multiheme cytochromes *c* are versatile enzymes which contribute to key steps in diverse biogeochemical cycles of elements and are also key players in microbial electrochemical technologies. We previously showed that these enzymes evolve by grafting and pruning of cytochrome *c* modules. Here, we extended our analysis and found that grafting can also involve the incorporation of domains of other protein families and of small peptide sequences that affect the heme coordination environment. We show that the addition of hemes to multiheme cytochromes *c* occurs exclusively by integrating heme-binding peptides and that gain of hemes is equally probable along the protein sequence. By contrast, heme loss occurs by the loss of heme-binding peptides and the accumulation of point mutations. Notably, heme-binding motif loss is disproportionately more prevalent at the position nearer to the N-terminus. This observation contrasts with the general trend observed in proteins, which are usually more conserved at the N-terminus, and likely reflects the way in which multiheme cytochromes *c* are assembled. Overall, this work completes the picture of how multiheme cytochromes *c* evolved to achieve the diversity of structures and functions found in nature, and sets them apart from other proteins with respect to the drivers for their evolution. This has contributed to the diversity of roles that they play in various biogeochemical cycles and has implications for engineering artificial variants to enhance biotechnological applications.
