## Supplementary material for "The modular evolution of multiheme cytochromes *c* bucks the general trend observed in proteins": Localization and signal peptide predictions for FccA homologs.xls

### Sheet: Sheet1
	SignalP-5.0	PSORTb
WP_013256151.1	Not detected (Other)	Unknown	Closest
WP_188917579.1	Detected (Signal peptide (Sec/SPI))	Periplasmic
WP_066591295.1	Not detected (Other)	Unknown
WP_139259373.1	Detected (Lipoprotein signal peptide (Sec/SPII))	CytoplasmicMembrane
WP_049686820.1	Detected (Signal peptide (Sec/SPI))	Periplasmic
WP_116270682.1	Detected (Signal peptide (Sec/SPI))	Periplasmic
WP_040292450.1	Not detected (Other)	Cytoplasmic
WP_177206374.1	Not detected (Other)	Cytoplasmic
WP_223602651.1	Detected (Lipoprotein signal peptide (Sec/SPII))	CytoplasmicMembrane
WP_006362838.1	Detected (Lipoprotein signal peptide (Sec/SPII))	CytoplasmicMembrane
WP_118454090.1	Detected (Lipoprotein signal peptide (Sec/SPII))	Unknown
WP_013282404.1	Detected (Signal peptide (Sec/SPI))	Cytoplasmic
WP_176269756.1	Detected (Lipoprotein signal peptide (Sec/SPII))	Unknown
WP_102343723.1	Detected (Lipoprotein signal peptide (Sec/SPII))	Unknown
WP_055264272.1	Detected (Lipoprotein signal peptide (Sec/SPII))	Unknown
WP_008543811.1	Detected (Lipoprotein signal peptide (Sec/SPII))	Periplasmic
